# Metabolic tagging reveals surface-associated lipoproteins in mycobacteria

**DOI:** 10.1101/2025.01.07.631728

**Authors:** Lia A. Parkin, Kindra L. Becker, Julian P. Maceren, Aseem Palande, Mary L. Previti, Jessica C. Seeliger

## Abstract

Mycobacteria such as the causative agent of tuberculosis, *Mycobacterium tuberculosis*, encode over 100 bioinformatically predicted lipoproteins. Despite the importance of these post-translationally modified proteins for mycobacterial survival, many remain experimentally unconfirmed. Here we characterized metabolic incorporation of diverse fatty acid analogues as a facile method of adding chemical groups that enable downstream applications such as detection, crosslinking and enrichment, of not only lipid-modified proteins, but also their protein interactors. Having shown that incorporation is an active process dependent on the lipoprotein biosynthesis pathway, we discovered that lipid-modified proteins are also located at the mycobacterial cell surface even though mycobacteria do not encode known lipoprotein transporters. These data have implications for uncovering a novel transport pathway and the roles of lipoproteins at the interface with the host environment. Our findings and the tools we developed will enable the further study of pathways related to lipoprotein function and metabolism in mycobacteria and other bacteria in which lipoproteins remain poorly understood.
