## Supplemental Tables S1-S3 for "Metabolic tagging reveals surface-associated lipoproteins in mycobacteria"

### Sheet: Table S1. Bacterial strains
Table S1. Bacterial strains used in this study
Species	Parent strain	Genotype	Marker	Source	Reference
M. smegmatis	mc2155			ATCC 700084
M. smegmatis	mc2155	pNIT-RecET	Kan	Gift of Christoper Sassetti	Murphy et al. 2015
M. smegmatis	mc2155	ΔMSMEG_3222	Hyg	This study
M. smegmatis	mc2155	ΔMSMEG_3222::pmlp240	Hyg Kan	This study
M. smegmatis	mc2155	pGW1-6C	Hyg		Hegelmeyer et al. 2023
M. smegmatis	mc2155	pSMT-MsmLprG(Y3xH)-3xFLAG-MjtRNA	Hyg		Touchette et al. 2017
M. tuberculosis	H37Rv mc26020	ΔlysAΔpanCD	Hyg	Gift of William Jacobs	Sambandamurthy et al. 2005
M. tuberculosis	H37Rv mc26020	ΔlysAΔpanCD::pmlp212	Hyg Kan	This study
M. tuberculosis	H37Rv mc26020	ΔlysAΔpanCD::pmlp213	Hyg Kan	This study
M. tuberculosis	H37Rv mc26020	ΔlysAΔpanCD::pmlp214	Hyg Kan	This study

### Sheet: Table S2. Oigonucleotides
Table S2. Oligonucleotides used in this study
						Table S3
Primers	Purpose	Target	Description	Direction	Sequence	Plasmid
omlp1073	CRISPRi	rv1614	lgt	FOR	GGGAGATCGTCACGCAGCAGCTCAAC	pmlp214
omlp1074	CRISPRi	rv1614	lgt	REV	AAACGTTGAGCTGCTGCGTGACGATC	pmlp214
omlp1085	recombineering KO template	MSMEG_3222	5' flank	FOR	TGGATCCACGAAGCTTCAAGACCATCGAGGTGAGCCG	pmlp227
omlp1086	recombineering KO template	MSMEG_3222	5' flank	REV	GGCCACCATGAAGCTTCTAGAGCACGGTTGTGGTCAAGCTG	pmlp227
omlp1087	recombineering KO template	MSMEG_3222	3' flank	FOR	CGGACAGGACTCTAGAGCGGCGCAACCGCTAG	pmlp227
omlp1088	recombineering KO template	MSMEG_3222	3' flank	REV	CCGGGGATCCTCTAGACCAGGCCGATCAACTGCAAC	pmlp227
omlp1094	complement vector	MSMEG_3222		FOR	GATCTTTAAATCTAGACATGGACGCCTTCCGCCT	pmlp240
omlp1095	complement vector	MSMEG_3222		REV	ACTACGTCGACATCGATTCAGCGGTTGCGCCGC	pmlp240
omlp905	sequencing	plJR965		seq	TTCCTGTGAAGAGCCATTGATAATG
ojcs238	sequencing	pMV306		FOR	GCCTTTGAGTGAGCTGATACC
oevv137	sequencing	pMV306		REV	GATGGCATAAAACGAAAGGCC
omlp336	KO confirmation	pJSC407		FOR	CGCCTGATCAGGATCGTAATAC
omlp338	KO confirmation	pJSC407		REV	CTGACGCTCAGTGGAACG
omlp1089	KO confirmation	MSMEG_3222		FOR	GCCGTGGTGATGACGTACTGG
omlp1090	KO confirmation	MSMEG_3222		REV	CTTGTCGGTGAGGATGAGGATCG
oap001	qPCR analysis	rv2703	sigA	FOR	CCATCCCGAAAAGGAAGACC
oap002	qPCR analysis	rv2703	sigA	REV	TCGAGGTCTGGTTCAGCGTC
oap003	qPCR analysis	rv1614	lgt	FOR	CCAGCTATATCCCCAGCCCAC
oap004	qPCR analysis	rv1614	lgt	REV	GGCGATGTCGTAGGTCATGC

### Sheet: Table S3. Plasmids
Table S3. Plasmids used in this study
Name	Purpose	Backbone	Insert/Modification	Marker	Source
pmlp227	MSMEG_3222 KO template	pJSC407	5' and 3' flanks from MSMEG_3222	Hyg
pmlp240	MSMEG_3222 complement	pMV306	Pnative-MSMEG_3222	Zeo
pmlp212	rv1614 CRISPRi KD - low	plJR965	rv1614 sgRNA - low KD	Kan
pmlp213	rv1614 CRISPRi KD - medium	plJR965	rv1614 sgRNA - medium KD	Kan
pmlp214	rv1614 CRISPRi KD - high	plJR965	rv1614 sgRNA - high KD	Kan
pGW1-6C	vector control			Hyg	Gift of Tom Alber
pSMT-MsmLprG(Y3xH)-3xFLAG-MjtRNA	Expression of LprG-3xFLAG			Hyg	Touchette et al. 2017
